# Direct mitochondrial import of lactate supports resilient carbohydrate oxidation

**DOI:** 10.1101/2024.10.07.617073

**Authors:** Ahmad A. Cluntun, Joseph R. Visker, Jesse N. Velasco-Silva, Marisa J. Lang, Luis Cedeño-Rosario, Thirupura S. Shankar, Rana Hamouche, Jing Ling, Ji Eon Kim, Ashish G. Toshniwal, Hayden K. Low, Corey N. Cunningham, James Carrington, Jonathan Leon Catrow, Quentinn Pearce, Mi-Young Jeong, Alex J. Bott, Álvaro J. Narbona-Pérez, Claire E. Stanley, Qing Li, David R. Eberhardt, Jeffrey T. Morgan, Tarun Yadav, Chloe E. Wells, Dinesh K. A. Ramadurai, Wojciech I. Swiatek, Dipayan Chaudhuri, Jeffery D. Rothstein, Deborah M. Muoio, Joao A. Paulo, Steven P. Gygi, Steven A. Baker, Sutip Navankasattusas, James E. Cox, Katsuhiko Funai, Stavros G. Drakos, Jared Rutter, Gregory S. Ducker

**Author notes:** Correspondence and requests for materials should be addressed to G.S.D., or to S.G.D., or to J.R. These authors contributed equally to this work (Ahmad A. Cluntun, Joseph R. Visker, Jesse N. Velasco-Silva). Department of Biochemistry and Molecular Biology, Rutgers University, Piscataway, NJ 08854.

## Abstract

Lactate is the highest turnover circulating metabolite in mammals. While traditionally viewed as a waste product, lactate is an important energy source for many organs, but first must be oxidized to pyruvate for entry into the tricarboxylic acid cycle (TCA cycle). This reaction is thought to occur in the cytosol, with pyruvate subsequently transported into mitochondria via the mitochondrial pyruvate carrier (MPC). Using ^13^C stable isotope tracing, we demonstrated that lactate is oxidized in the myocardial tissue of mice even when the MPC is genetically deleted. This MPC-independent lactate import and mitochondrial oxidation is dependent upon the monocarboxylate transporter 1 (MCT1/*Slc16a1*). Mitochondria isolated from the myocardium without MCT1 exhibit a specific defect in mitochondrial lactate, but not pyruvate, metabolism. The import and subsequent mitochondrial oxidation of lactate by mitochondrial lactate dehydrogenase (LDH) acts as an electron shuttle, generating sufficient NADH to support respiration even when the TCA cycle is disrupted. In response to diverse cardiac insults, animals with hearts lacking MCT1 undergo rapid progression to heart failure with reduced ejection fraction. Thus, the mitochondrial import and oxidation of lactate enables carbohydrate entry into the TCA cycle to sustain cardiac energetics and maintain myocardial structure and function under stress conditions.
