## Supplemental Data B for "Direct mitochondrial import of lactate supports resilient carbohydrate oxidation"

### Sheet: Sample Description
Column key
compound	Compound Name
m/z	median m/z measured
RT	Retention time (min)
formula	Molecular formula used to search m/z
adductName	Detected molecular ion
Sample Key
x_WTPE	MCT1fl/fl animals with Ang/PE treatment (x= sample number)
x_Wtsal	MCT1fl/fl animals with saline treatment (x= sample number)
x_MCTPE	MCT1iCKO animals with Ang/PE treatment (x= sample number)
x_MCTsal	MCT1iCKO animals with saline treatment (x= sample number)
All reported ion counts are reported as median normalized counts

### Sheet: ANGPE_metabolomics_data
compound	m/z	RT	formula	adductName	1_WTPE	2_WTPE	3_WTPE	4_Wtsal	5_Wtsal	6_Wtsal	7_Wtsal	8_Wtsal	9_Wtsal	10_Wtsal	11_MCTPE	12_MCTPE	13_MCTPE	14_MCTPE	15_MCTPE	16_MCTsal	17_MCTsal	18_MCTsal	19_MCTsal
2-Methylbutyrylglycine	158.082	5.659	C7H13NO3	[M-H]-	174541	161491	103972	181582	107405	85197.2	109595	116117	125090	456901	1.94771e+06	150742	192638	235302	173945	91927.7	120417	113555	126256
3-Furoic acid	111.008	3.787	C5H4O3	[M-H]-	79605.9	79174.9	71749.5	93333.1	70112.8	88852.5	80394	72029.9	95112.4	75421.9	67956.7	89781.4	89790.6	61805.1	99219	68485.9	65274.6	74652.2	75268.3
4-aminobutyrate	102.055	13.337	C4H9NO2	[M-H]-	7.12286e+06	6.22428e+06	8.53273e+06	7.87194e+06	9.32897e+06	5.91469e+06	8.48504e+06	8369661	9.19922e+06	7.76933e+06	6.14775e+06	6.91922e+06	9.54775e+06	12467939	1.04328e+07	9.0559e+06	9980964	9.96058e+06	8.23447e+06
a-ketoglutarate	145.013	10.242	C5H6O5	[M-H]-	284256	248426	312110	469800	457426	277883	351211	395522	517547	286708	249112	414397	369878	502205	388953	243540	431636	378396	327540
acetoacetate	101.024	8.538	C4H6O3	[M-H]-	528562	561611	620959	605892	713408	468686	572257	579537	598818	503967	437838	561297	684646	864816	738199	508652	516552	598873	566602
Acetylcholine	146.118	8.72	C7H15NO2	[M+H]+	3.52978e+07	3.15805e+07	3.38594e+07	5.54498e+07	1.44833e+07	1.38319e+07	2.50127e+07	31001924	4.04325e+07	1.63966e+07	2.22607e+07	6.69945e+07	5.83962e+07	1.60547e+07	1.90333e+07	1.60529e+07	10515542	1.12046e+07	23326868
acetylphosphate	138.979	13.325	C2H5O5P	[M-H]-	278669	332320	275995	417464	525758	222358	276486	384146	556566	254325	325762	210764	381225	692062	643439	296158	419482	449205	341529
aconitate	173.009	13.678	C6H6O6	[M-H]-	668930	450414	407810	470891	360791	481188	874017	466990	476743	764593	293567	539493	302162	271613	438151	231287	351013	188193	440199
adenine	134.047	7.431	C5H5N5	[M-H]-	33222048	2.06732e+07	2.62637e+07	4.53336e+07	2.76415e+07	2.13101e+07	2.46364e+07	25496714	4.33908e+07	1.82582e+07	1.05066e+07	1.09776e+07	1.44408e+07	1.49416e+07	3.96623e+07	5.49479e+07	19482954	2.57503e+07	25345700
adenosine	266.089	7.431	C10H13N5O4	[M-H]-	1.17701e+07	7.59085e+06	8.83964e+06	1.598e+07	9.83021e+06	7.47217e+06	8.83571e+06	9197131	1.56446e+07	6.7538e+06	3.88086e+06	3.78078e+06	5.26648e+06	5.16854e+06	1.5011e+07	1.90011e+07	7027897	9.20868e+06	8530651
ADP	426.022	13.702	C10H15N5O10P2	[M-H]-	2.32992e+06	2.28388e+06	2.41605e+06	1.33287e+06	2.98936e+06	2.32901e+06	3.05281e+06	2.08429e+06	1.8789e+06	2.37321e+06	784944	808369	2.07466e+06	524291	1.54735e+06	1.58374e+06	2157450	2.10264e+06	2.1015e+06
Alanine	88.0395	12.663	C3H7NO2	[M-H]-	1.19076e+08	123310402	130406914	1.08841e+08	1.5583e+08	1.29209e+08	158327572	132646968	1.35687e+08	1.28868e+08	8.53254e+07	6.37179e+07	1.13508e+08	1.3354e+08	1.62483e+08	1.24574e+08	140933824	1.21376e+08	132646968
allantoin	157.036	7.653	C4H6N4O3	[M-H]-	2.85617e+06	4.45643e+06	1.58643e+06	2.08152e+06	2.04627e+06	1.88459e+06	2.61837e+06	1.76952e+06	2.19832e+06	6.58718e+06	3.03752e+06	1.72782e+06	1.96563e+06	2.72867e+06	2.32857e+06	1.63599e+06	1.64507e+06	1.53679e+06	2.07164e+06
Aminolevulinic acid	130.05	11.507	C5H9NO3	[M-H]-	456132	283515	430618	545479	166710	117592	139881	471279	396874	102854	206789	867803	572656	107244	102660	122779	103176	85419	193058
AMP	346.056	13.103	C10H14N5O7P	[M-H]-	3.03711e+07	1.55514e+07	5.60752e+07	2.968e+07	7.25294e+07	4.54688e+07	5.7899e+07	23896396	3.25319e+07	5.92127e+07	1.35337e+07	5.76612e+06	1.19855e+07	6.58874e+06	3.82358e+07	5.4789e+07	27303880	3.10942e+07	30520480
Arachidic acid	311.296	2.26	C20H40O2	[M-H]-	1.49218e+06	1.04419e+06	1.14365e+06	1.38094e+06	1.32195e+06	1.03034e+06	1.27973e+06	1683552	955140	893308	1.38693e+06	855026	2.06741e+06	3.18374e+06	1.19764e+06	861739	1.42062e+06	1.20901e+06	1.19347e+06
Argininosuccinate	289.115	14.016	C10H18N4O6	[M-H]-	126580	95333.2	102436	95426.8	130128	108599	114519	81317.1	131032	90450.7	50513	42268.2	80781.5	68999.9	173898	78359.2	75862	84967.3	94287.3
Asparagine	131.046	15.888	C4H8N2O3	[M-H]-	997569	383196	606508	1.07968e+06	1.02597e+06	614079	893053	1.08314e+06	1.06972e+06	1.08115e+06	1.20868e+06	802385	775810	1.88156e+06	1.4722e+06	1.05758e+06	1.38957e+06	1.05828e+06	1.06701e+06
Aspartate	132.03	13.711	C4H7NO4	[M-H]-	3.16633e+07	1.37208e+07	2.07323e+07	2.93313e+07	2.12475e+07	1.68428e+07	2.75391e+07	22881778	3.32003e+07	2.4873e+07	1.72853e+07	3.8153e+07	2.71951e+07	3.66463e+07	2.73337e+07	1.78477e+07	28783358	2.00648e+07	25669438
ATP	505.988	13.783	C10H16N5O13P3	[M-H]-	266741	304502	179667	261917	226534	162145	222230	415215	247988	147580	121305	339093	540096	149674	194046	151764	281864	280983	248494
b-alanine	88.0395	13.833	C3H7NO2	[M-H]-	1.00769e+07	4.81039e+06	6.38546e+06	8.53097e+06	9.6674e+06	6.57821e+06	9.76309e+06	8942977	1.08005e+07	8.35572e+06	1.05747e+07	5.33207e+06	8.4894e+06	9.8112e+06	1.32972e+07	7.66546e+06	13851387	8.52824e+06	8710147
Biotin	243.081	8.789	C10H16N2O3S	[M-H]-	154202	186880	183699	199788	243587	165839	178897	201945	230877	175803	148881	75358.1	152234	167836	195427	211046	177760	190382	183260
Butyric acid	87.0442	3.093	C4H8O2	[M-H]-	4.52125e+06	3.69395e+06	4.34094e+06	4.19011e+06	4.19418e+06	3.82019e+06	4.44442e+06	4.5083e+06	4.12059e+06	3.88038e+06	3.71763e+06	4.14247e+06	5.27312e+06	4.2299e+06	4.29999e+06	3.68182e+06	4.1555e+06	4.08749e+06	4.12122e+06
Carnosine	225.099	14.192	C9H14N4O3	[M-H]-	1.63784e+06	1.51406e+06	3.08724e+06	5.2624e+06	955636	2.5265e+06	7.3376e+06	5.35255e+06	5.00261e+06	4.52968e+06	4.6499e+06	1.68645e+06	3.40008e+06	4.62345e+06	5.912e+06	1.80414e+07	16785706	1.56123e+07	4.72182e+06
citrate/isocitrate	191.019	13.837	C6H8O7	[M-H]-	2.06436e+07	1.1514e+07	1.26748e+07	1.42032e+07	1.07081e+07	1.57148e+07	2.91379e+07	14526895	1.59191e+07	2.39612e+07	7.33463e+06	1.61055e+07	7.17329e+06	2.94511e+06	7.52585e+06	5.44479e+06	7549268	4.27775e+06	12231788
citrulline	174.088	14.994	C6H13N3O3	[M-H]-	1.07714e+06	1.11066e+06	1.00142e+06	1.08547e+06	1.06089e+06	914990	1.54987e+06	1.04631e+06	1.40353e+06	1.33912e+06	1.05669e+06	620638	901601	1.27858e+06	1.85842e+06	1.2621e+06	1.29573e+06	1.1626e+06	1141438
CMP	322.045	13.44	C9H14N3O8P	[M-H]-	198159	174672	318277	199969	426541	292052	344698	219020	211911	598183	119753	104465	178573	104209	230057	207309	206164	256828	213886
creatine	130.061	12.664	C4H9N3O2	[M-H]-	4.10231e+07	4.44549e+07	4.59212e+07	3.73297e+07	5.52166e+07	4.73727e+07	5.77472e+07	46559176	4.83483e+07	4.67344e+07	2.91763e+07	2.07771e+07	3.73738e+07	4.85867e+07	5.83156e+07	4.53688e+07	51517920	4.30245e+07	46559176
Creatine phosphate	210.028	13.28	C4H10N3O5P	[M-H]-	782294	870189	410051	1.09375e+06	136817	448653	582151	1.3886e+06	630512	248988	323987	1.29195e+06	1.24544e+06	621075	620750	613416	835848	724154	666840
Creatinine	112.051	7.431	C4H7N3O	[M-H]-	4.15038e+06	4.67734e+06	4.34536e+06	3.39304e+06	4.68601e+06	4.71015e+06	5.29391e+06	4.27872e+06	3.97969e+06	5.5474e+06	3.10256e+06	2.25159e+06	4.29164e+06	3.83644e+06	4.36909e+06	4.05371e+06	4157875	3.84681e+06	4.17079e+06
CTP	481.979	13.109	C9H16N3O14P3	[M-H]-	83830.8	42980	96832	87134.2	98679.5	90476.3	120205	78257.9	97349	125801	43024.8	34569.5	57473.8	40089.9	109560	118085	99997.7	91206.6	91959.3
Cyclic-ADP-ribose	540.054	13.43	C15H21N5O13P2	[M-H]-	7.49916e+06	6.93429e+06	6.88994e+06	6.89961e+06	7.63689e+06	6.0445e+06	7.38597e+06	9151849	6.69262e+06	5.25553e+06	4.13213e+06	3.81861e+06	7.23046e+06	6.65581e+06	7.37666e+06	6.32852e+06	6521870	6.69198e+06	6.7472e+06
cyclic-AMP	328.045	8.594	C10H12N5O6P	[M-H]-	119990	74002.7	65288.8	84348.2	89073.9	91284.7	113272	77760.1	73732.4	103921	49039.1	90639.6	113969	92998.4	99040.4	90603	77614.1	68624.2	83691.6
cytidine	242.078	8.787	C9H13N3O5	[M-H]-	1.45608e+06	1.71461e+06	1.6346e+06	1.93855e+06	2.20586e+06	1.3609e+06	1.72439e+06	1.70709e+06	2.2823e+06	1.7534e+06	1.35332e+06	761876	1.26548e+06	1.45394e+06	2.12345e+06	2.11867e+06	1.72118e+06	1.64545e+06	1.70709e+06
cytosine	110.035	8.695	C4H5N3O	[M-H]-	39839.8	38831.1	38501	40390.8	106078	40610.4	43951.5	46870.7	42742.9	35294.8	36656.9	25376.4	50039.3	35781.6	48353.9	49002.5	40077.2	47012.2	40077.2
D-Arabitol	151.061	9.278	C5H12O5	[M-H]-	731520	413503	624914	321275	1.22467e+06	253037	503804	519209	639769	541615	1.58566e+06	474696	407956	507823	506453	766031	654115	574580	564588
D-Galactonic acid	195.05	12.652	C6H12O7	[M-H]-	530898	535729	477093	446066	551951	418326	499875	457898	521670	637598	504209	572454	627193	425529	386981	454044	461129	393908	489536
D-phospho-L-serine	184.001	13.332	C3H8NO6P	[M-H]-	400168	391899	481094	401764	534412	363963	522208	468677	465414	411436	360766	401442	516832	523150	521309	468605	455490	448411	453327
D-Xylose	149.045	9.87	C5H10O5	[M-H]-	82266.1	73895.5	35699.9	65497.2	46727.9	31880.9	53924.8	49131	67970.4	141541	167237	91302.9	90532	102614	66115.9	69579.9	96631.9	62512.8	68603.8
Dimethylglycine	102.055	9.896	C4H9NO2	[M-H]-	42109	21364.9	34799.6	28916.1	37258.2	21868.7	29044.8	22545.2	20809.7	21296.6	40371.5	31660.1	42859.9	38424.1	21580.4	23781.7	31500.7	26418.8	27087.2
FAD	784.152	11.902	C27H33N9O15P2	[M-H]-	187381	163965	209161	186856	211038	183261	206667	191583	175829	168346	209843	96563.9	404948	139860	210820	158255	163717	201254	191583
fumarate	115.003	10.288	C4H4O4	[M-H]-	613457	472506	514100	556758	592355	555594	812800	707725	499026	502537	315132	513220	793259	357657	935672	311120	445193	496861	514546
G-3P	168.99	13.197	C3H7O6P	[M-H]-	87326.8	103898	219931	99254.3	533777	120614	198849	145672	151201	201425	75858.4	71663.4	136462	90227.6	296237	172144	208813	313304	145672
Galacturonic acid	193.035	12.065	C6H10O7	[M-H]-	81903.8	67269.2	44752.6	71589.1	44881.1	51020	62989.3	47179.2	58032.4	101988	95181.1	114053	106268	52310.8	47888.4	37090.4	42697.4	41084.6	58573.2
GDP	442.017	13.716	C10H15N5O11P2	[M-H]-	215033	178649	203566	120319	222470	183579	236112	190994	147963	196420	87775.6	75125	179491	117760	167870	134473	165383	209661	181760
glucose-1-phosphate	259.022	13.646	C6H13O9P	[M-H]-	2.30706e+06	1.46237e+07	3.79106e+06	3.48623e+06	9.83234e+06	3.85058e+06	5.21758e+06	5.562e+06	1.1043e+07	5.53493e+06	1.79269e+06	3.38631e+06	8.36e+06	5.32534e+06	6.41009e+06	1.2298e+06	8894275	1.1277e+07	5374549
Glucose	179.056	11.186	C6H12O6	[M-H]-	2.55871e+06	2.46481e+06	2.28292e+06	3.23368e+06	1.10753e+06	1.60081e+06	2.61382e+06	2.6937e+06	2.49283e+06	1.13145e+06	549076	2.79145e+06	5.56083e+06	1.55511e+06	3.1563e+06	364966	906668	1.24932e+06	2.20312e+06
Glutamate	146.045	13.336	C5H9NO4	[M-H]-	6.40619e+07	5.8177e+07	7.66179e+07	7.12188e+07	8.67918e+07	5.24281e+07	7.63413e+07	75060624	8.26155e+07	7.03498e+07	5.15898e+07	6.3957e+07	8.04913e+07	112628420	94456625	8.01534e+07	89158640	9.38379e+07	73939800
Glutamine	145.061	14.371	C5H10N2O3	[M-H]-	5.17044e+07	5.33096e+07	6.66702e+07	5.25469e+07	7.27253e+07	9.18762e+07	7.67713e+07	61963852	5.77369e+07	5.50469e+07	4.5901e+07	2.50827e+07	5.37892e+07	7.78685e+07	7.808e+07	5.1081e+07	67867816	5.79485e+07	58426696
glutathione disulfide	611.146	13.395	C20H32N6O12S2	[M-H]-	274829	127626	101642	334536	265084	116254	227273	256489	357268	239361	96863.2	247488	110455	380779	415512	149221	370971	177464	249514
Glutathione	306.075	8.127	C10H17N3O6S	[M-H]-	13940.9	12875.7	16108.9	16875	12606.5	15711.3	20908.6	13706.4	20198.5	11585.7	16228.6	11856.9	18819.4	16127.4	27044.7	14613.1	17577.1	17073.6	15885.8
Glyceraldehyde-3-phosphate	168.99	13.665	C3H7O6P	[M-H]-	49104.6	146033	74894.8	66416.8	136211	61090.7	96802	98828.1	161516	94726.5	56967.5	75974.9	115096	78478.2	122066	52025.3	128848	125071	90277.6
glycerate	105.018	9.874	C3H6O4	[M-H]-	90681.4	65852.1	93717.1	106019	87743	68199.3	77773.5	76930.4	85994.4	79681.2	93196.1	83975	107476	105161	100700	69152.5	87890.1	79595.8	86795.7
Glycerophosphocholine	256.095	13.453	C8H20NO6P	[M-H]-	143940	71485.1	105402	119234	135041	124800	129329	111344	106665	96198.5	41998.3	107238	121121	93223.6	111339	80250	116650	86588.9	104560
Glycine	76.0389	13.816	C2H5NO2	[M+H]+	842910	419464	636500	799442	633427	613201	770646	575079	578110	2.33047e+06	2.21867e+06	862514	1.82406e+06	1.93905e+06	677226	2.20734e+06	2.04914e+06	2.09581e+06	758469
GMP	362.051	13.52	C10H14N5O8P	[M-H]-	236828	114339	231516	282885	403112	233696	286042	212957	236318	261805	202483	81064.2	117667	75331.3	320511	292697	173444	208112	237437
GTP	521.983	13.83	C10H16N5O14P3	[M-H]-	32476.6	34208.9	28732.4	30932.9	25963.1			48617.1	25864.6	24221.1	30169	24604.6	49316.8	24284.7	16367.1	17128.4	26290.9	27397.9	26237.5
Guanidoacetic acid	116.046	12.846	C3H7N3O2	[M-H]-	29297.1	39904.6	40666.8	26868.9	41259.1	38596.9	51095.5	30145.4	33166.7	38311.2	55310.1	29908	36314.4	39894.2	37756.1	33017.6	40038.4	37926.9	35901.8
guanine	150.042	8.389	C5H5N5O	[M-H]-	35287.2	22662.2	32628.1	30543.2	41411.6	24353	28626.7	36171.5	29532.8	21939.1	27877.5	31808.7	40575.1	26321.2	33457	37623	27446.8	41672.6	30431.9
guanosine	282.084	9.25	C10H13N5O5	[M-H]-	514212	349553	364391	623735	514235	261380	316486	418533	739128	203546	728317	242634	354327	361729	595333	1.04231e+06	334487	505595	418533
Histamine	110.072	14.214	C5H9N3	[M-H]-	26395.4	24475.9	30628.8	44137.2	28289.3	37582.7	58286.1	36188.5	34978	50421.6	56595.2	17849	31228.2	37854.4	39171.3	133178	117477	103350	36188.5
Homocarnosine	239.115	14.242	C10H16N4O3	[M-H]-	277325	362508	431971	768588	229197	445134	1.14166e+06	800038	769890	531907	457031	177121	432430	811249	1.00898e+06	1.95691e+06	1.98951e+06	1.73434e+06	554469
hypoxanthine	135.031	7.347	C5H4N4O	[M-H]-	3.46578e+06	2.30989e+06	3.4187e+06	4.91508e+06	6.20987e+06	1.73394e+06	1.80831e+06	4.22604e+06	5.22932e+06	1.63131e+06	7.31854e+07	2.54435e+06	3.96783e+06	4.65586e+06	4.48304e+06	9.31001e+06	4.6216e+06	6.29464e+06	4.21009e+06
IMP	347.04	13.306	C10H13N4O8P	[M-H]-	764293	314050	904400	874108	836802	807760	801352	892142	735835	551578	2.9759e+06	286820	550706	329325	706046	1.19775e+06	502615	789621	747341
inosine	267.073	8.183	C10H12N4O5	[M-H]-	1.11148e+07	6.85212e+06	8.71428e+06	1.23833e+07	1.42943e+07	6.20359e+06	6.3602e+06	12257000	1.72128e+07	4.98965e+06	1.34339e+08	5.5483e+06	1.01154e+07	1.30222e+07	1.49136e+07	2.88158e+07	12972168	1.67264e+07	11748596
L-Dopa	196.061	2.77	C9H11NO4	[M-H]-	119206	176402	163767	120935	192430	132965	127503	133658	127369	77630.2	154506	69336.8	195353	142818	133961	115651	114175	186233	128525
L-Hydroxyproline	130.05	8.098	C5H9NO3	[M-H]-	99411.8	99710.6	77545.5	94561.1	88439.3	77437.7	77747.2	78553.8	99019.5	138401	222690	98258.7	121554	171398	90269.1	101477	106264	95745.1	96535.3
L-Threonic acid	135.029	9.925	C4H8O5	[M-H]-	493170	446126	422434	602093	450920	417115	444842	497630	421048	640056	1.5062e+06	599221	836016	770933	405335	478890	627808	468444	495595
lactate	89.0235	7.704	C3H6O3	[M-H]-	7.63045e+07	1.02382e+08	8.78204e+07	8.30148e+07	1.2233e+08	7.34738e+07	8.11476e+07	123081816	1.33125e+08	7.46405e+07	2.40567e+08	6.03331e+07	1.34849e+08	1.43864e+08	1.43955e+08	1.50803e+08	162160544	1.68288e+08	109573536
Leucine	130.087	13.288	C6H13NO2	[M-H]-	4.00421e+06	3.46087e+06	3.00011e+06	4.34612e+06	4.14557e+06	2.82439e+06	5.02088e+06	4094399	3.69273e+06	3.83122e+06	5.35921e+06	3.30969e+06	4.39871e+06	4.53172e+06	4.29037e+06	3.18455e+06	2.77058e+06	2.6271e+06	3.75325e+06
Linoleic acid	279.233	2.318	C18H32O2	[M-H]-	5.9326e+06	4.58581e+06	1.52296e+06	3.23034e+06	1.13619e+06	1.21869e+06	5.42233e+06	1.18058e+06	763094	2.71583e+06	9.99997e+06	3.41465e+06	1.75562e+07	2.11714e+06	4.17567e+06	571087	1.75728e+06	962036	1.90527e+06
malate	133.014	12.751	C4H6O5	[M-H]-	2.07713e+07	1.20419e+07	1.61142e+07	1.48717e+07	1.60564e+07	1.93348e+07	2.87402e+07	16549854	2.56262e+07	2.19339e+07	4.35631e+06	6.18621e+06	9.73732e+06	7.67873e+06	2.2839e+07	1.0925e+07	16792086	1.0242e+07	15550901
Methionine	150.058	13.064	C5H11NO2S		1.39924e+06	1.36892e+06	2.25337e+06	1.74514e+06	1.6131e+06	1.42569e+06	1.67783e+06	1491137	1.90891e+06	1.98899e+06	4.11174e+06	1.11137e+06	3.15611e+06	1.56408e+06	2.13448e+06	1.74788e+06	2.04537e+06	1.46674e+06	1.64574e+06
myo-inositol	179.056	13.675	C6H12O6	[M-H]-	1.44407e+07	7.33027e+06	9.33019e+06	1.5046e+07	9.15108e+06	8.6071e+06	1.02527e+07	9548110	9.67186e+06	6.25859e+06	6.64567e+06	1.85188e+07	1.43759e+07	4.88864e+06	6.84194e+06	6.77577e+06	6.07433e+06	7.04473e+06	9107358
N-Acetyl-L-alanine	130.05	8.098	C5H9NO3	[M-H]-	99411.8	99710.6	77545.5	94561.1	88439.3	77437.7	77747.2	78553.8	99019.5	138401	222690	98258.7	121554	171398	90269.1	101477	106264	95745.1	96535.3
N-Acetyl-L-asparagine	173.056	9.864	C6H10N2O4	[M-H]-	73883.2	62101	64868.4	75987.6	61386.1	62903.3	67727.1	71280	72717.5	92180.5	90397.9	62073.9	73494.9	119184	85397.5	55283.2	58867.1	76474.2	70193.1
N-acetyl-L-glutamine	187.072	9.705	C7H12N2O4	[M-H]-	34689.7	34399.3	42457	39646.8	36573.7	28904.6	32124.3	32417.8	28849.9	43756	54958.4	22769.1	44928	42663.9	48127.4	22324.8	24120.2	22450.7	34860.3
N-Acetyl-L-leucine	172.097	5.373	C8H15NO3	[M-H]-	127842	118349	91090.1	125749	110691	92904.7	96747.5	71493.2	77173.7	124587	718236	176756	188618	137890	105191	58339.7	62580.7	66066.1	102126
N-acetyl-L-ornithine	173.093	14.234	C7H14N2O3	[M-H]-	114305	107616	65128.5	67330.5	76558.2	75645.1	104045	83175	75111.9	146435	65815.1	60537.9	99606.9	136000	103839	65277	133001	60502.1	83153
N-Acetylaspartic acid	174.04	11.507	C6H9NO5	[M-H]-	5.99276e+06	3.76352e+06	5.91174e+06	6.85513e+06	1.92537e+06	977790	1.81935e+06	6.19661e+06	5.16587e+06	1.08432e+06	2.4096e+06	1.15398e+07	7.04435e+06	1.11986e+06	1.05567e+06	1.28048e+06	923484	772077	2428519
N-Acetylcarnitine	202.108	10.953	C9H17NO4	[M-H]-	147462	155470	154279	184661	111888	132303	148861	175482	155096	117296	16399.3	108205	170723	128844	160385	84389	123186	115063	138828
N-Acetylglycine	116.035	8.626	C4H7NO3	[M-H]-	112423	107149	71349.6	74774	72001.7	84605	73908.9	62022.5	62918.9	79615.4	74184.8	58283.1	112970	79209.1	82514.4	51225.7	57434.8	49966.8	71282.3
N-Acetylserine	146.045	9.159	C5H9NO4	[M-H]-	99463.9	108600	100179	94250	108385	62729.8	97776.4	81701.2	91753.5	149343	203961	115363	132047	209474	106620	108675	123426	92626.6	100129
N-carbamoyl-L-aspartate	175.037	11.516	C5H8N2O5	[M-H]-	34151.1	20375.9	30676.4	35126.2	16342.9	9871.96	15718.1	24966.2	25704		14380	51460.2	31660.7	7557.4	12206.8	12895.9	8928.57		16238.9
N-Octanoylglycine	200.129	2.801	C10H19NO3	[M-H]-	35663.1	34011.3	28756.4	55047.8	25238.5	34692.9	39001.5	40490.7	40231.9	38311.1	99008.2	38314.2	40675.1	75821.6	44523.4	51553.9	33070.1	53343.6	39936.1
NAD+	662.103	13.428	C21H27N7O14P2	[M-H]-	8.28642e+06	8.39326e+06	7.93543e+06	7.66842e+06	8.51297e+06	6.57369e+06	8.76446e+06	10441659	7.68421e+06	6.1905e+06	4.98791e+06	4.44624e+06	8.21148e+06	7.71882e+06	8.58359e+06	7.03638e+06	8092761	8.11665e+06	7.75582e+06
NADH	664.119	12.14	C21H29N7O14P2	[M-H]-	106088	50306.3	65754.4	43368.2	113401	296192	240294	47630	157822	363633	1.2487e+06	300305	117411	163927	315973	275899	221957	168397	159293
NADP+	742.07	13.656	C21H28N7O17P3	[M-H]-	39434.1	34352.6	52554	31635.5	40109.4	26276.3	35370.7	39700.1	30244.3	22700.6	60103.3	15366.9	57119.1	21338.2	24957.2	24629.4	24093.2	32121.8	32386.9
nicotinamide	121.04	4.294	C6H6N2O	[M-H]-	322799	303013	624980	434437	775862	629910	822321	349656	428128	744494	332730	102052	224725	131042	686808	560772	414535	554197	414535
nicotinate	122.024	7.32	C6H5NO2	[M-H]-	59228.4	47289.3	48790.9	80756.7	77948.6	57861.4	65744.3	74868.2	80589.3	63503.9	50940.1	38892.5	60240.6	56569.3	90040.6	68740.4	56510.9	54946.4	61313.2
O-Phosphoethanolamine	140.011	13.765	C2H8NO4P	[M-H]-	3.72332e+06	3.19486e+06	2.93379e+06	2.77143e+06	3.16679e+06	2.62347e+06	4.04343e+06	2.70949e+06	2.73796e+06	2.20232e+06	1.96085e+06	2.6283e+06	3.41544e+06	1.62841e+06	2.21814e+06	2.30548e+06	1.67698e+06	2.38102e+06	2.66582e+06
ornithine	131.082	14.989	C5H12N2O2	[M-H]-	1.88133e+06	2.2121e+06	1.88914e+06	2.0863e+06	2.01798e+06	1.88308e+06	2.86529e+06	1.98377e+06	2.61257e+06	2.40511e+06	1.97277e+06	1.23574e+06	1.69983e+06	2.31226e+06	3.54162e+06	2.24794e+06	2.39968e+06	2.25265e+06	2.08086e+06
p-Cresol	107.049	1.902	C7H8O	[M-H]-	153468	71241.4	128696	130526	73320	79320.1	61586	101025	43887.7	301660	231101	64021.2	124111	57480.4	39498.6	30972.7	36389.5	41887.4	73215.6
Pantothenate	218.103	8.222	C9H17NO5	[M-H]-	1.37567e+07	1.17339e+07	1.16703e+07	7.5829e+06	1.35712e+07	1.23868e+07	1.13963e+07	10368572	1.36225e+07	1.6829e+07	1.68344e+07	4.76805e+06	1.06961e+07	7.87676e+06	1.54282e+07	6.56705e+06	6.71635e+06	5.85965e+06	11262350
PEP	166.975	13.525	C3H5O6P	[M-H]-	41068	29120.3	39580.2	43804.6	60774.5		51688.9	39243.6	42363.3	47011.2	28703	27580.2	52013.7	45159.9	50196.2	31695.6	37555.9	43552	40640.5
Phenylacetylglycine	192.066	2.782	C10H11NO3	[M-H]-	153663	131413	118588	148581	127695	157942	108188	154616	101828	402819	217684	74556.2	150116	153480	115097	97581.3	95315.6	96559.2	127085
phenylpyruvate	163.039	3.728	C9H8O3	[M-H]-	158999	135540	158031	173368	150078	158335	139044	135587	123909	138468	171500	112371	145865	308330	176492	117605	123776	113161	144342
Phosphorylcholine	182.058	13.881	C5H14NO4P	[M-H]-	142800	116274	155147	151006	185565	115102	197023	144840	160567	137697	107964	157452	163365	188720	139730	126698	133906	139901	143502
Pipecolate	128.071	11.557	C6H11NO2	[M-H]-	180607	237662	273344	371909	92617.5	241190	503184	251096	180465	539348	302785	413933	302993	535365	238340	218207	250921	199488	251096
Proline	114.055	13.435	C5H9NO2	[M-H]-	681198	534583	706400	679548	780308	423501	612630	510361	728564	657083	2.9122e+06	912499	1.03052e+06	1.11383e+06	835238	644379	564158	491283	684548
Pyroglutamic acid	128.035	9.222	C5H7NO3	[M-H]-	1.40242e+06	1.45712e+06	1.84865e+06	1.30133e+06	1.7849e+06	1.866e+06	2.11762e+06	1.61115e+06	1.81831e+06	1.5818e+06	2.64266e+06	771078	1.89632e+06	1.8866e+06	1.95957e+06	1.92711e+06	2.05736e+06	1.85754e+06	1.78403e+06
pyruvate	87.0078	3.884	C3H4O3	[M-H]-	7.80606e+06	1.06461e+07	9.28548e+06	9.70595e+06	9.32747e+06	7.9983e+06	1.07024e+07	11599134	9.70488e+06	8.81995e+06	1.63739e+07	1.00429e+07	1.68498e+07	1.37029e+07	1.18482e+07	1.11312e+07	12164007	1.19135e+07	10068826
Riboflavin	377.146	7.744	C17H20N4O6	[M+H]+	51824	46669.6	33395.4	46948.8	54556.8	23176.5	58083.1	32099.5	27285.5	58288.3	306579	35781.5	72050	53369.3	62772.7	19807.6	38707.8	45664.4	46041.3
Ribose	149.045	11.186	C5H10O5	[M-H]-	140408	147639	123369	158020	63157.3	87726.4	152006	134564	129468	62347.3	45061.4	147387	290105	83588.8	175093	26189.5	53926.5	75908.5	119056
ribose-phosphate	229.012	13.337	C5H11O8P	[M-H]-	440129	678268	395370	410228	755399	366631	426855	430282	692143	426720	1.87938e+06	258825	531529	438543	562460	588032	527672	727488	444820
Serine	104.034	15.129	C3H7NO3	[M-H]-	816428	490116	663316	733274	917724	665096	729104	779461	634754	1.74095e+06	2.94421e+06	1.00728e+06	1.43587e+06	2.08791e+06	811302	1.80723e+06	1.76667e+06	1.36519e+06	820443
sn-glycerol-3-phosphate	171.006	13.147	C3H9O6P	[M-H]-	7.23219e+06	6.40396e+06	1.04242e+07	6.71234e+06	1.71955e+07	7.38139e+06	8.23774e+06	10956593	1.17815e+07	6.93481e+06	1.21391e+07	3.41054e+06	7.38713e+06	7.7386e+06	1.34396e+07	1.49725e+07	12094369	1.43403e+07	10059787
Sorbitol	181.071	10.851	C6H14O6	[M-H]-	695403	755498	642425	677431	736820	712530	799777	690961	710744	931002	1.68428e+06	813693	1.52115e+06	623098	767588	813942	795238	728169	734179
succinate	117.019	10.824	C4H6O4	[M-H]-	5.41216e+07	4.0015e+07	4.83166e+07	5.18142e+07	7.26338e+07	3.94603e+07	5.42038e+07	61911940	7.63618e+07	4.06664e+07	6.13599e+07	2.79919e+07	5.27302e+07	5.09016e+07	93639464	6.31293e+07	58974444	5.87668e+07	54387760
taurine	124.007	10.271	C2H7NO3S	[M-H]-	1556413500	1735391808	1529056764	1478656266	1595665953	1518460202	1817557181	1576470144	1648597336	1679458873	1293513168	1202396658	1562762831	1908858382	1819877633	1517376771	1622101376	1451053903	1588042240
Taurodeoxycholic acid	498.29	3.514	C26H45NO6S	[M-H]-	62803.4	775597	99380.8	45043.5	1.69128e+06	228469	63880.4	52389.5	2.07862e+06	101257	1.90644e+06	103359	64898.7	412444	1.66737e+06	48075.5	36711.1	79584.7	103626
Threonine	118.05	15.075	C4H9NO3	[M-H]-	328699	418437	521267	286121	585806	463791	662515	499740	525446	787601	1.44707e+06	217956	724474	946944	807886	914245	771554	735634	565466
thymidine	241.083	5.212	C10H14N2O5	[M-H]-	690702	768158	724866	306623	1.14865e+06	794442	410099	495017	213532	906119	432542	122525	376979	558168	400668	660814	1.0452e+06	682801	502309
thymine	125.035	4.394	C5H6N2O2	[M-H]-	79576.1	82576	71860.8	67915.5	91385.6	49797.9	61331.5	54600.8	46919.6	109946	589163	54554.1	98483.3	132178	47406	81980.3	78403.9	56790.5	76868.1
Tricarballylic acid	175.024	13.29	C6H8O6	[M-H]-	133813	82636.8	118454	195442	95014	76723.6	134410	140628	194862	130448	142892	106842	147722	213718	207967	110192	143822	109148	133599
UDP-D-glucose	565.048	13.24	C15H24N2O17P2	[M-H]-	397487	471629	382417	424405	330173	406699	410485	334551	273883	434471	185175	371793	499588	399581	278925	326236	230841	242688	369050
UMP	323.029	13.214	C9H13N2O9P	[M-H]-	902767	668916	1.67029e+06	781655	2.14271e+06	1.39265e+06	1.35788e+06	803693	941000	2.32411e+06	215214	436321	941931	432634	1.03034e+06	1.00663e+06	1094288	1.18108e+06	949769
uracil	111.019	4.957	C4H4N2O2	[M-H]-	1.70168e+06	1.81872e+06	1.18184e+06	1.40856e+06	2.01105e+06	1.0988e+06	1.17936e+06	1.16838e+06	1.25359e+06	1.90407e+06	1.62995e+07	900975	1.40124e+06	3.04217e+06	1.70984e+06	3.38257e+06	2.82817e+06	2.24821e+06	1.71004e+06
uridine	243.062	7.311	C9H12N2O6	[M-H]-	9.74905e+06	7.32267e+06	9.42686e+06	1.33486e+07	1.23521e+07	8.72502e+06	1.16208e+07	11663649	1.75487e+07	1.01364e+07	6.28431e+06	4.61612e+06	7.72889e+06	5.48974e+06	1.57483e+07	1.57581e+07	9569190	1.17105e+07	9796989
Valine	116.071	13.84	C5H11NO2	[M-H]-	2.06843e+06	1.35317e+06	1032466	2.30944e+06	1.69249e+06	1.37371e+06	2.06021e+06	1.78781e+06	1.827e+06	1.40475e+06	2.37922e+06	1.37466e+06	1.53216e+06	1.6751e+06	2.39313e+06	1.08597e+06	983100	1.04375e+06	1510050
xanthine	151.026	7.932	C5H4N4O2	[M-H]-	2.13403e+06	1.43282e+06	1.81213e+06	2.44593e+06	3.70293e+06	1.26608e+06	1.34618e+06	2497689	3.57919e+06	1.07312e+06	4.12784e+07	1.56888e+06	2.47259e+06	2.3411e+06	2.19378e+06	5.02951e+06	3117560	3.68761e+06	2144519
