## Supplemental Data D for "Direct mitochondrial import of lactate supports resilient carbohydrate oxidation"

### Sheet: Diseases and Bio Functions
Treatment Group	Diseases and Biological Functions	p-value	-log(p-value)	B-H p-value	-log(B-H p-value)	z-score
WT ANG/PE vs Saline	Infarction	0.0399	1.399	0.162	0.791	2.396
WT ANG/PE vs Saline	Infarction of heart	0.0047	2.328	0.102	0.992	2.193
WT ANG/PE vs Saline	Myocardial infaction	0.0119	1.925	0.143	0.845	2.183
WT ANG/PE vs Saline	Size of infarct	0.0339	1.47	0.162	0.791	2.392
MCT1CKO ANG/PE vs Sal	Contractility of cardiac muscle	0.00104	2.985	0.0147	1.831	2.2
MCT1CKO ANG/PE vs Sal	Function of cardiac muscle	0.00174	2.76	0.0195	1.71	2.057
MCT1CKO ANG/PE vs Sal	Vavlulopathy	0.0106	1.974	0.0628	1.202	2.407
MCT1CKO ANG/PE vs Sal	Ventricular septal defect	0.00686	2.164	0.0452	1.345	2.219
WT vs MCT1CKO Sal	Dysfunciton of the heart	0.0306	1.514	0.101	0.995	2
Analysis ID	41781902

### Sheet: Dysfunction of heart
Symbol	Entrez Gene Name	Identifier	Measurement (WT ANG/PE vs Saline)			Measurement (MCT1CKO ANG/PE vs Sal)			Measurement (WT vs MCT1CKO Sal)			Location	Type
			log2FoldChange	pvalue	padj	log2FoldChange	pvalue	padj	log2FoldChange	pvalue	padj
TARS	threonyl-tRNA synthetase-2, mitochondrial	ENSUMSG00000028107	-0.241	0.0183	0.147	0.133	0.167	0.475	-0.357	0.000114	0.0289	Cytoplasm	enzyme
GRB14	growth factor receptor boudn protein 14	ENSUMSG00000026888	-0.186	0.227	0.504	0.328	0.0203	0.156	-0.515	0.000192	0.0368	Plamsa Membrane	other
SCD	stearoyl-CoA desaturase	ENSUMSG00000037071	0.028	0.158	0.421	-1.608	9.07e-11	1.43e-07	1.527	2.25e-08	0.000111	Cytoplasm	enzyme
Mcpt4	mast cell protease 4	ENSUMSG00000061068	0.029	0.84	0.935	-0.998	1.64e-05	0.00146	0.874	9.35e-05	0.0279	Other	peptidase
CFD	complement factor D	ENSUMSG00000061780	0.037	0.0354	0.2	-1.062	3.83e-10	5.16e-07	1.011	2.81e-05	0.0154	Extracellular Space	peptidase

### Sheet: Valvulopathy
Symbol	Entrez Gene Name	Identifier	Measurement (WT ANG/PE vs Saline)			Measurement (MCT1CKO ANG/PE vs Sal)			Measurement (WT vs MCT1CKO Sal)			Location	Type
			log2FoldChange	pvalue	padj	log2FoldChange	pvalue	padj	log2FoldChange	pvalue	padj
ADAM9	ADAM metallopeptidase domain 9	ENSUMSG00000031555	0.106	0.151	0.411	0.261	0.000193	0.00748	-0.001	0.984	0.995	Plasma Membrane	peptidase
ADAMST9	ADAM metallopeptidase with trhombospondin type 1 motif 9	ENSUMSG00000030022	0.621	0.00253	0.0545	0.79	9.65e-05	0.00481	-0.075	0.578	0.832	Extracellular Space	peptidase
CDK2	cyclin dependent kinase 2	ENSUMSG00000025358	-0.228	0.0415	0.219	-0.436	6.16e-05	0.00361	-0.037	0.728	0.904	Nucleus	kinase
COL18A1	collagen type XVIII alpha 1 chain	ENSUMSG00000001435	-0.133	0.453	0.709	-0.64	0.00289	0.0472	0.671	0.00121	0.0874	Extracellular Space	other
DCHS1	dachsous cadherin-related 1	ENSUMSG00000036862	-0.065	0.487	0.735	0.27	0.0018	0.0351	-0.136	0.103	0.426	Plasma Membrane	other
EPHA3	EPH receptor A3	ENSUMSG00000052504	-0.082	0.393		-0.947	0.000124	0.00555	0.796	0.00154	0.0948	Plasma Membrane	kinase
GATA5	GATA binding protein 5	ENSUMSG00000015627	-0.182	0.321		-0.729	0.000179	0.00705	0.381	0.106	4.31 E-01	Nucleus	transcription regulator
GJA5	gap junction protein alpha 5	ENSUMSG00000057123	-0.427	0.00932	0.106	-1.153	3.86e-06	0.000539	0.798	0.00127	0.0897	Plasma Membrane	tranpsorter
KCNA1	potassium voltage-gated channel subfamily A member 1	ENSUMSG00000047976	-0.518	0.016	0.139	-0.936	1.86e-05	0.00158	0.217	0.242	0.603	Plasma Membrane	ion channel
NF1	neurofibromin 1	ENSUMSG00000020716	0.298	0.000556	0.026	0.265	0.00138	0.0294	0.028	0.739	0.909	Cytoplasm	other
NTRK3	neurotrophic receptor tyrosine kinase 3	ENSUMSG00000059146	0.016	0.4	0.668	-1.469	2.6e-09	2.04e-06	1.34	5.52e-07	0.00109	Plasma Membrane	kinase
PBX2	PBX homeobox 2	ENSUMSG00000034673	-0.172	0.0879	0.319	-0.308	0.00135	0.029	0.114	0.197	0.554	Nucleus	transcription regulator
PITX2	paired like homeodomain 2	ENSUMSG00000028023	0	0.928		-0.8	0.000138	0.00597	0.599	0.013	1.91E--01	Nucleus	transcription regulator
				X

### Sheet: Infarction
Symbol	Entrez Gene Name	Identifier	Measurement (WT ANG/PE vs Saline)			Measurement (MCT1CKO ANG/PE vs Sal)			Measurement (WT vs MCT1CKO Sal)			Location	Type
			log2FoldChange	pvalue	padj	log2FoldChange	pvalue	padj	log2FoldChange	pvalue	padj
BCLAF1	BCL2 associated transcription factor 1	ENSMUSG00000037608	0.341	0.000614	0.0275	-0.006	0.953	0.987	0.145	0.117	0.452	Nucleus	transcription regulator
FSTL3	follistatin like 3	ENSMUSG00000020325	0.746	0.00104	0.0356	0.598	0.0136	0.123	0.324	0.171	0.523	Extracellular Space	other
GATA4	GATA binding protein 4	ENSMUSG00000021944	-0.548	0.000706	0.0291	0.216	0.171	0.481	-0.298	0.0551	0.329	Nucleus	transcription regulator
NOS2	nitric oxide synthase 2	ENSMUSG00000020826	-0.56	0.000687	0.0289	0.072	0.646	0.865	-0.386	0.0128	0.189	Cytoplasm	enzyme
SFRP5	secreted frizzled related protein 5	ENSMUSG00000018822	-0.592	1.78e-05	0.00402	-0.763	1.16e-06	0.000239	0.054	0.604	0.846	Plasma Membrane	transmembrane receptor
THBD	thrombomodulin	ENSMUSG00000074743	0.446	0.000209	0.0161	0.217	0.0603	0.286	0.17	0.135	0.477	Plasma Membrane	transmembrane receptor
TLR4	toll like receptor 4	ENSMUSG00000039005	0.816	4.24e-05	0.0066	0.621	0.00131	0.0285	0.218	0.315	0.67	Plasma Membrane	transmembrane receptor

### Sheet: Size of infarct
Symbol	Entrez Gene Name	Identifier	Measurement (WT ANG/PE vs Saline)			Measurement (MCT1CKO ANG/PE vs Sal)			Measurement (WT vs MCT1CKO Sal)			Location	Type
			log2FoldChange	pvalue	padj	log2FoldChange	pvalue	padj	log2FoldChange	pvalue	padj
BCLAF1	BCL2 associated transcription factor 1	ENSMUSG00000037608	0.341	0.000614	0.0275	-0.006	0.953	0.987	0.145	0.117	0.452	Nucleus	transcription regulator
FSTL3	follistatin like 3	ENSMUSG00000020325	0.746	0.00104	0.0356	0.598	0.0136	0.123	0.324	0.171	0.523	Extracellular Space	other
GATA4	GATA binding protein 4	ENSMUSG00000021944	-0.548	0.000706	0.0291	0.216	0.171	0.481	-0.298	0.0551	0.329	Nucleus	transcription regulator
NOS2	nitric oxide synthase 2	ENSMUSG00000020826	-0.56	0.000687	0.0289	0.072	0.646	0.865	-0.386	0.0128	0.189	Cytoplasm	enzyme
SFRP5	secreted frizzled related protein 5	ENSMUSG00000018822	-0.592	1.78e-05	0.00402	-0.763	1.16e-06	0.000239	0.054	0.604	0.846	Plasma Membrane	transmembrane receptor
TLR4	toll like receptor 4	ENSMUSG00000039005	0.816	4.24e-05	0.0066	0.621	0.00131	0.0285	0.218	0.315	0.67	Plasma Membrane	transmembrane receptor

### Sheet: Ventricular septal defect
Symbol	Entrez Gene Name	Identifier	Measurement (WT ANG/PE vs Saline)			Measurement (MCT1CKO ANG/PE vs Sal)			Measurement (WT vs MCT1CKO Sal)			Location	Type
			log2FoldChange	pvalue	padj	log2FoldChange	pvalue	padj	log2FoldChange	pvalue	padj
GATA5	GATA binding protein 5	ENSMUSG00000015627	-0.182	0.321		-0.729	0.000179	0.00705	0.381	0.106	0.431	Nucleus	transcription regulator
MYH9	myosin heavy chain 9	ENSMUSG00000022443	0.222	0.0125	0.122	0.319	0.000188	0.00736	-0.034	0.671	0.878	Cytoplasm	enzyme
PBX2	PBX homeobox 2	ENSMUSG00000034673	-0.172	0.0879	0.319	-0.308	0.00135	0.029	0.114	0.197	0.554	Nucleus	transcription regulator
TBX5	T-box transcription factor 5	ENSMUSG00000018263	-0.455	0.0322	0.192	-0.889	0.000108	0.00516	0.467	0.0274	2.54E-.1	Nucleus	transcription regulator
TGFBR3	transforming growth factor beta receptor 3	ENSMUSG00000029287	-0.058	0.587	0.802	-0.384	8.78e-05	0.00444	0.039	0.66	0.872	Plasma Membrane	kinase

### Sheet: Contractility of cardiac muscle
Symbol	Entrez Gene Name	Identifier	Measurement (WT ANG/PE vs Saline)			Measurement (MCT1CKO ANG/PE vs Sal)			Measurement (WT vs MCT1CKO Sal)			Location	Type
			log2FoldChange	pvalue	padj	log2FoldChange	pvalue	padj	log2FoldChange	pvalue	padj
ADIPOQ	adiponectin, C1Q and collagen domain containing	ENSMUSG00000022878	0.032	0.00978	0.109	-0.745	1.78e-08	8.64e-06	0.716	0.000603	0.0651	Extracellular Space	other
ADRB3	adrenoceptor beta 3	ENSMUSG00000031489	0.042	0.0393	0.213	-0.83	3.53e-06	0.000509	0.805	0.000161	0.0334	Plasma Membrane	G-protein coupled receptor
ASPH	aspartate beta-hydroxylase	ENSMUSG00000028207	0.265	0.0139	0.129	0.315	0.00218	0.0397	-0.052	0.58	0.833	Cytoplasm	enzyme
CASQ2	calsequestrin 2	ENSMUSG00000027861	-0.027	0.801	0.917	0.569	1.99e-07	7.11e-05	-0.265	0.0111	0.181	Cytoplasm	other
CAV1	caveolin 1	ENSMUSG00000007655	0.106	0.478	0.727	-0.48	0.000578	0.0164	0.241	0.072	0.368	Plasma Membrane	transmembrane receptor
CDK5RAP1	CDK5 regulatory subunit associated protein 1	ENSMUSG00000027487	0.18	0.114	0.361	0.331	0.0026	0.0443	-0.092	0.365	0.709	Extracellular Space	enzyme
DES	desmin	ENSMUSG00000026208	0.016	0.889	0.955	0.547	0.00182	0.0353	-0.255	0.126	0.465	Cytoplasm	other
DSC2	desmocollin 2	ENSMUSG00000024331	-0.375	0.0266	0.173	-0.517	0.00162	0.0325	0.142	0.33	0.682	Plasma Membrane	other
GAB2	GRB2 associated binding protein 2	ENSMUSG0000004508	0.066	0.68	0.857	0.452	0.00142	0.03	-0.033	0.781	0.928	Cytoplasm	other
GATA5	GATA binding protein 5	ENSMUSG00000015627	-0.182	0.321		-0.729	0.000179	0.00705	0.381	0.106	0.431	Nucleus	transscription regulator
HSPB8	heat shock protein family B (small) member 8	ENSMUSG00000041548	0.189	0.219	0.495	0.488	0.00214	0.0395	-0.346	0.0226	0.236	Cytoplasm	kinase
LAMA4	laminin subunit alpha 4	ENSMUSG00000019846	-0.107	0.262	0.541	-0.289	0.00159	0.0321	0.099	0.254	0.614	Extracellular Space	enzyme
LRCC10	leucine rich repeat containing 10	ENSMUSG00000060187	0.241	0.164	0.428	0.698	4.43e-05	0.00292	-0.176	0.257	0.618	Nucleus	other
MYBPC3	myosin binding protein C3	ENSMUSG00000002100	-0.165	0.389	0.657	0.55	0.00162	0.0325	-0.364	0.0302	0.263	Cytoplasm	other
NEXN	nexilin F-actin binding protein	ENSMUSG00000039103	0.38	0.0075	0.096	0.466	0.000565	0.0162	-0.098	0.41	0.736	Plasma Membrane	other
PDLIM5	PDZ and LIM domain 5	ENSMUSG00000028273	0.348	0.0201	0.152	0.565	7.42e-05	0.00399	-0.029	0.776	0.926	Cytoplasm	other
PLAT	plasminogen activator, tissue type	ENSMUSG00000031538	0.369	0.00334	0.0634	0.358	0.0028	0.0462	0.131	0.274	0.633	Extracellular Space	peptidase
PPARGC1A	PPARG coactivator 1 alpha	ENSMUSG00000029147	0.422	0.0158	0.138	0.504	0.00285	0.0468	-0.032	0.775	0.925	Nucleus	transcription regulator
SLC8A1	solute carrier family 8 member A1	ENSMUSG00000054640	0.044	0.624	0.827	0.432	2.99e-07	9.73e-05	-0.155	0.0536	0.326	Plasma Membrane	transporter
SLN	sarcolipin	ENSMUSG00000042045	-0.151	5.3e-07	0.000571	-0.334	5.14e-09	3.59e-06	0.151	0.455	0.767	Cytoplasm	other
TLR4	toll like recptor 4	ENSMUSG00000039005	0.816	4.24e-05	0.0066	0.621	0.00131	0.0285	0.218	0.315	0.67	Plasma Membrane	transmembrane receptor
TRIM55	tripartite motif containing 55	ENSMUSG00000060913	0.043	0.686	0.861	0.309	0.00256	0.044	-0.028	0.772	0.924	Cytoplasm	other
VCL	vinculin	ENSMUSG00000021823	0.34	0.0104	0.112	0.411	0.00161	0.0324	-0.105	0.387	0.722	Plasma Membrane	other
VEGFA	vascular endothelial growht factor A	ENSMUSG00000023951	0.064	0.558	0.783	0.423	7.13e-05	0.0029	-0.167	0.101	0.422	Extracellular Space	growth factor

### Sheet: Infarction of heart
Symbol	Entrez Gene Name	Identifier	Measurement (WT ANG/PE vs Saline)			Measurement (MCT1CKO ANG/PE vs Sal)			Measurement (WT vs MCT1CKO Sal)			Location	Type
			log2FoldChange	pvalue	padj	log2FoldChange	pvalue	padj	log2FoldChange	pvalue	padj
BCLAF1	BCL2 associated transcription factor 1	ENSMUSG00000037608	0.341	0.000614	0.0275	-0.006	0.953	0.987	0.145	0.117	0.452	Nucleus	transcription regulator
FSTL3	follistatin like 3	ENSMUSG00000020325	0.746	0.00104	0.0356	0.598	0.0136	0.123	0.324	0.171	0.523	Extracellular Space	other
NOS2	nitric oxide synthase 2	ENSMUSG00000020826	-0.56	0.000687	0.0289	0.072	0.646	0.865	-0.386	0.0128	0.189	Cytoplasm	enzyme
SFRP5	secreted frizzled related protein 5	ENSMUSG00000018822	-0.592	1.78e-06	0.00402	-0.763	1.16e-06	0.000239	0.054	0.604	0.846	Plasma Membrane	transmembrane receptor
THBD	thrombomodulin	ENSMUSG00000074743	0.446	0.000209	0.0161	0.217	0.0603	0.286	0.17	0.135	0.477	Plasma Membrane	transmembrane receptor
TLR4	toll like receptor 4	ENSMUSG00000039005	0.816	4.24e-05	0.0066	0.621	0.00131	0.0285	0.218	0.315	0.67	Plasma Membrane	transmembrane receptor

### Sheet: Myocardial infarction
Symbol	Entrez Gene Name	Identifier	Measurement (WT ANG/PE vs Saline)			Measurement (MCT1CKO ANG/PE vs Sal)			Measurement (WT vs MCT1CKO Sal)			Location	Type
			log2FoldChange	pvalue	padj	log2FoldChange	pvalue	padj	log2FoldChange	pvalue	padj
BCLAF1	BCL2 associated transcription factor 1	ENSMUSG00000037608	0.341	0.000614	0.0275	-0.006	0.953	0.987	0.145	0.117	0.452	Nucleus	transcription regulator
FSTL3	follistatin like 3	ENSMUSG00000020325	0.746	0.00104	0.0356	0.598	0.0136	0.123	0.324	0.171	0.523	Extracellular Space	other
NOS2	nitric oxide synthase 2	ENSMUSG00000020826	-0.56	0.000687	0.0289	0.072	0.646	0.865	-0.386	0.0128	0.189	Cytoplasm	enzyme
SFRP5	secreted frizzled related protein 5	ENSMUSG00000018822	-0.592	1.78e-06	0.00402	-0.763	1.16e-06	0.000239	0.054	0.604	0.846	Plasma Membrane	transmembrane receptor
TLR4	toll like receptor 4	ENSMUSG00000039005	0.816	4.24e-05	0.0066	0.621	0.00131	0.0285	0.218	0.315	0.67	Plasma Membrane	transmembrane receptor

### Sheet: Function of cardiac muscle
Symbol	Entrez Gene Name	Identifier	Measurement (WT ANG/PE vs Saline)			Measurement (MCT1CKO ANG/PE vs Sal)			Measurement (WT vs MCT1CKO Sal)			Location	Type
			log2FoldChange	pvalue	padj	log2FoldChange	pvalue	padj	log2FoldChange	pvalue	padj
ADIPOQ	adiponectin, C1Q and collagen domain containing	ENSMUSG00000022878	0.032	0.00978	0.109	-0.745	1.78e-08	8.64e-06	0.716	0.000603	0.0651	Extracellular Space	other
ADRB3	adrenoceptor beta 3	ENSMUSG00000031489	0.042	0.0393	0.213	-0.83	3.53e-06	0.000509	0.805	0.000161	0.0334	Plasma Membrane	G-protein coupled receptor
ASPH	aspartate beta-hydroxylase	ENSMUSG00000028207	0.265	0.0139	0.129	0.315	0.00218	0.0397	-0.052	0.58	0.833	Cytoplasm	enzyme
CACNA1D	calcium voltage-gated channel subunit alpha 1D	ENSMUSG00000015968	-0.431	0.0372	0.206	-1.14	2e-06	0.000139	0.697	0.00107	0.0821	Plasma Membrane	ion channel
CASQ2	calsequestrin 2	ENSMUSG00000027861	-0.027	0.801	0.917	0.569	1.99e-07	7.11e-05	-0.265	0.0111	0.181	Cytoplasm	other
CAV1	caveolin 1	ENSMUSG00000007655	0.106	0.478	0.727	-0.48	0.000578	0.0164	0.241	0.072	0.368	Plasma Membrane	transmembrane receptor
CDK5RAP1	CDK5 regulatory subunit associated protein 1	ENSMUSG00000027487	0.18	0.114	0.361	0.331	0.0026	0.0443	-0.092	0.365	0.709	Extracellular Space	enzyme
DES	desmin	ENSMUSG00000026208	0.016	0.889	0.955	0.547	0.00182	0.0353	-0.255	0.126	0.465	Cytoplasm	other
DSC2	desmocollin 2	ENSMUSG00000024331	-0.375	0.0266	0.173	-0.517	0.00162	0.0325	0.142	0.33	0.682	Plasma Membrane	other
GAB2	GRB2 associated binding protein 2	ENSMUSG0000004508	0.066	0.68	0.857	0.452	0.00142	0.03	-0.033	0.781	0.928	Cytoplasm	other
GATA5	GATA binding protein 5	ENSMUSG00000015627	-0.182	0.321		-0.729	0.000179	0.00705	0.381	0.106	0.431	Nucleus	transscription regulator
HSPB8	heat shock protein family B (small) member 8	ENSMUSG00000041548	0.189	0.219	0.495	0.488	0.00214	0.0395	-0.346	0.0226	0.236	Cytoplasm	kinase
KCNJ3	potassium inwardly rectifying channel subfamily J member 3	ENSMUSG00000026824	-0.466	0.034	0.197	-0.934	3.38e-05	0.00245	0.3	0.133	0.473	Plasma Membrane	ion channel
LAMA4	laminin subunit alpha 4	ENSMUSG00000019846	-0.107	0.262	0.541	-0.289	0.00159	0.0321	0.099	0.254	0.614	Extracellular Space	enzyme
LRRC10	leucine rich repeat containing 10	ENSMUSG00000060187	0.241	0.164	0.428	0.698	4.43e-05	0.00292	-0.176	0.257	0.618	Nucleus	other
MYBPC3	myosin binding protein C3	ENSMUSG00000002100	-0.165	0.389	0.657	0.55	0.00162	0.0325	-0.364	0.0302	0.263	Cytoplasm	other
NEXN	nexilin F-actin binding protein	ENSMUSG00000039103	0.38	0.0075	0.096	0.466	0.000565	0.0162	-0.098	0.41	0.736	Plasma Membrane	other
PDLIM5	PDZ and LIM domain 5	ENSMUSG00000028273	0.348	0.0201	0.152	0.565	7.42e-05	0.00399	-0.029	0.776	0.926	Cytoplasm	other
PLAT	plasminogen activator, tissue type	ENSMUSG00000031538	0.369	0.00334	0.0634	0.358	0.0028	0.0462	0.131	0.274	0.633	Extracellular Space	peptidase
PPARGC1A	PPARG coactivator 1 alpha	ENSMUSG00000029147	0.422	0.0158	0.138	0.504	0.00285	0.0468	-0.032	0.775	0.925	Nucleus	transcription regulator
SLC8A1	solute carrier family 8 member A1	ENSMUSG00000054640	0.044	0.624	0.827	0.432	2.99e-07	9.73e-05	-0.155	0.0536	0.326	Plasma Membrane	transporter
SLN	sarcolipin	ENSMUSG00000042045	-0.151	5.3e-07	0.000571	-0.334	5.14e-09	3.59e-06	0.151	0.455	0.767	Cytoplasm	other
SPHK1	sphingoxine kinase 1	ENSMUSG00000061878	1.021	1.43e-05	0.00362	0.753	0.000935	0.0226	0.125	0.854	0.953	Cytoplasm	kinase
TLR4	toll like recptor 4	ENSMUSG00000039005	0.816	4.24e-05	0.0066	0.621	0.00131	0.0285	0.218	0.315	0.67	Plasma Membrane	transmembrane receptor
TRIM55	tripartite motif containing 55	ENSMUSG00000060913	0.043	0.686	0.861	0.309	0.00256	0.044	-0.028	0.772	0.924	Cytoplasm	other
VCL	vinculin	ENSMUSG00000021823	0.34	0.0104	0.112	0.411	0.00161	0.0324	-0.105	0.387	0.722	Plasma Membrane	other
VEGFA	vascular endothelial growht factor A	ENSMUSG00000023951	0.064	0.558	0.783	0.423	7.13e-05	0.0029	-0.167	0.101	0.422	Extracellular Space	growth factor
XIRP2	xin actin binding repeat containing 2	ENSMUSG00000002100	0.744	0.000344	0.0204	1.141	3.56e-08	1.68e-05	-0.147	0.334	0.685	Cytoplasm	other
